# Human brain region-specific variably methylated regions (VMRs) are enriched for heritability of distinct neuropsychiatric traits

**DOI:** 10.1101/2021.01.02.425010

**Authors:** Lindsay F. Rizzardi, Peter F. Hickey, Adrian Idrizi, Rakel Tryggvadóttir, Colin M. Callahan, Kimberly E. Stephens, Sean D. Taverna, Hao Zhang, Sinan Ramazanoglu, GTEx Consortium, Kasper D. Hansen, Andrew P. Feinberg

## Abstract

**BACKGROUND:** DNA methylation dynamics in the brain are associated with normal development and neuropsychiatric disease and differ across functionally distinct brain regions. Previous studies of genome-wide methylation differences among human brain regions focused on limited numbers of individuals and one to two brain regions.

**RESULTS:** Using GTEx samples, we have generated a resource of DNA methylation in purified neuronal nuclei from 8 brain regions as well as lung and thyroid tissues from 12-23 donors. We identified differentially methylated regions between brain regions (DMRs) among neuronal nuclei in both CpG (181,146) and non-CpG (264,868) contexts, few of which were unique to a single pair-wise comparison. This significantly expands the knowledge of differential methylation across the brain by 10-fold. In addition, we present the first differential methylation analysis among neuronal nuclei from basal ganglia tissues and identified 2,295 unique CpG DMRs, many associated with ion transport. Consistent with prior studies, CpG DMRs were enriched in regulatory regions while non-CpG DMRs were enriched in intergenic regions. We also identified 81,130 regions of variably CpG methylated regions (VMRs), i.e. variable methylation among individuals in the same brain region, which were enriched in regulatory regions and in CpG DMRs. Many VMRs were unique to a specific brain region, with only 202 common across all brain regions, as well as lung and thyroid. VMRs identified in the amygdala, anterior cingulate cortex, and hippocampus were enriched for heritability of schizophrenia.

**CONCLUSIONS:** These data suggest that epigenetic variation in these particular human brain regions could be associated with the risk for this neuropsychiatric disorder.
