## Supplementary material for "Human brain region-specific variably methylated regions (VMRs) are enriched for heritability of distinct neuropsychiatric traits": Table S10

### Sheet: Table S10a-MarkerGenes
Table S10a. List of 75 granule cell marker genes.
seqnames	start	end	width	strand	MGI_symbol	HGNC_symbol	Gene_ID
chr5	149139483	149260542	121060	+	Ablim3	ABLIM3	ENSG00000173210
chr15	32639676	32697098	57423	+	Scg5	SCG5	ENSG00000166922
chr6	88139864	88168359	28496	-	Cnr1	CNR1	ENSG00000118432
chr10	16434943	16513745	78803	+	Pter	PTER	ENSG00000165983
chr6	83210402	83433051	222650	-	Me1	ME1	ENSG00000065833
chr15	91097950	91301309	203360	+	Sv2b	SV2B	ENSG00000185518
chr8	79608814	79666175	57362	+	Stmn2	STMN2	ENSG00000104435
chr10	84192537	84219621	27085	+	Cdhr1	CDHR1	ENSG00000148600
chr19	30226290	30713538	487249	+	Zfp536	ZNF536	ENSG00000198597
chr21	31118416	31561977	443562	-	Tiam1	TIAM1	ENSG00000156299
chr4	120684919	120924870	239952	-	Prdm5	PRDM5	ENSG00000138738
chr9	3218297	3528004	309708	-	Rfx3	RFX3	ENSG00000080298
chr5	146581146	147086784	505639	-	Ppp2r2b	PPP2R2B	ENSG00000156475
chr9	3824127	4350392	526266	-	Glis3	GLIS3	ENSG00000107249
chr8	38899235	38973912	74678	+	Plekha2	PLEKHA2	ENSG00000169499
chr5	76081383	76353939	272557	+	Sv2c	SV2C	ENSG00000122012
chr11	95976598	96345195	368598	-	Maml2	MAML2	ENSG00000184384
chr4	163341892	163351934	10043	+	Npy5r	NPY5R	ENSG00000164129
chr4	165359194	165498547	139354	+	Cpe	CPE	ENSG00000109472
chr11	11963106	12011769	48664	-	Dkk3	DKK3	ENSG00000050165
chr6	7539617	7586714	47098	+	Dsp	DSP	ENSG00000096696
chr7	134742252	134970729	228478	+	Cald1	CALD1	ENSG00000122786
chr16	12899598	13240416	340819	+	Shisa9	SHISA9	ENSG00000237515
chr11	64851642	64890296	38655	-	Ehd1	EHD1	ENSG00000110047
chr3	190512051	190659750	147700	+	Il1rap	IL1RAP	ENSG00000196083
chr18	31496177	31549008	52832	+	Dsg2	DSG2	ENSG00000046604
chr4	71060667	71572087	511421	+	Slc4a4	SLC4A4	ENSG00000080493
chr1	2017329	2030758	13430	+	Gabrd	GABRD	ENSG00000187730
chr7	5272369	5306870	34502	+	Slc29a4	SLC29A4	ENSG00000164638
chr3	9757347	9771992	14646	-	Camk1	CAMK1	ENSG00000134072
chr14	88612431	88794752	182322	-	Eml5	EML5	ENSG00000165521
chr3	115621324	115721490	100167	+	Gap43	GAP43	ENSG00000172020
chr13	52842889	52850641	7753	-	Pcdh8	PCDH8	ENSG00000136099
chr11	101451564	101874562	422999	-	Trpc6	TRPC6	ENSG00000137672
chr11	59711456	59805882	94427	+	Stx3	STX3	ENSG00000166900
chr6	135849701	136195574	345874	+	Pde7b	PDE7B	ENSG00000171408
chr6	157979863	158099176	119314	+	Synj2	SYNJ2	ENSG00000078269
chr9	133578415	133588197	9783	-	Fam163b	FAM163B	ENSG00000196990
chr5	58580221	58859394	279174	+	Rab3c	RAB3C	ENSG00000152932
chr18	46667821	46761257	93437	-	St8sia5	ST8SIA5	ENSG00000101638
chr2	165087522	165206067	118546	-	Scn3a	SCN3A	ENSG00000153253
chr13	98793429	99088625	295197	-	Dock9	DOCK9	ENSG00000088387
chr14	24809656	25052297	242642	-	Stxbp6	STXBP6	ENSG00000168952
chr1	50022029	50203786	181758	+	Elavl4	ELAVL4	ENSG00000162374
chr7	79766028	80226181	460154	+	Gnai1	GNAI1	ENSG00000127955
chr13	42038036	42256578	218543	+	Dgkh	DGKH	ENSG00000102780
chr6	113855345	113863475	8131	+	Marcks	MARCKS	ENSG00000277443
chr7	83363238	83651139	287902	-	Sema3e	SEMA3E	ENSG00000170381
chr2	119156243	119160751	4509	-	C1ql2	C1QL2	ENSG00000144119
chr15	71094952	71783383	688432	+	Thsd4	THSD4	ENSG00000187720
chr19	19254756	19264804	10049	-	Hapln4	HAPLN4	ENSG00000187664
chr8	135455456	135656722	201267	+	Khdrbs3	KHDRBS3	ENSG00000131773
chr7	31337465	31342726	5262	-	Neurod6	NEUROD6	ENSG00000164600
chr11	110577042	110715189	138148	-	Arhgap20	ARHGAP20	ENSG00000137727
chr4	155852738	155920406	67669	+	Tdo2	TDO2	ENSG00000151790
chr9	92383268	92406696	23429	-	Ogn	OGN	ENSG00000106809
chr17	76527356	76553175	25820	-	Cygb	CYGB	ENSG00000161544
chr2	76747719	77595319	847601	-	Lrrtm4	LRRTM4	ENSG00000176204
chr19	38242035	38292615	50581	+	Spint2	SPINT2	ENSG00000167642
chr6	131133467	131283535	150069	+	Akap7	AKAP7	ENSG00000118507
chr2	216672105	216697549	25445	-	Igfbp5	IGFBP5	ENSG00000115461
chr5	88717117	88906257	189141	-	Mef2c	MEF2C	ENSG00000081189
chr4	105892775	106004027	111253	+	Npnt	NPNT	ENSG00000168743
chr2	224765090	225044445	279356	-	Dock10	DOCK10	ENSG00000135905
chr2	181673088	181682876	9789	-	Neurod1	NEUROD1	ENSG00000162992
chr12	78861993	79452008	590016	+	Syt1	SYT1	ENSG00000067715
chr1	58780788	58786327	5540	-	Jun	JUN	ENSG00000177606
chr2	105357712	105440513	82802	-	Fhl2	FHL2	ENSG00000115641
chr1	213981181	214041502	60322	+	Prox1	PROX1	ENSG00000117707
chr1	233612004	233672512	60509	+	Kcnk1	KCNK1	ENSG00000135750
chr1	203303491	203309602	6112	+	Btg2	BTG2	ENSG00000159388
chr5	100806933	100905282	98350	-	St8sia4	ST8SIA4	ENSG00000113532
chr12	122983480	123152015	168536	-	Pitpnm2	PITPNM2	ENSG00000090975
chr7	157539056	158589823	1050768	-	Ptprn2	PTPRN2	ENSG00000155093
chr1	232397965	232563558	165594	-	Sipa1l2	SIPA1L2	ENSG00000116991

### Sheet: Table S10b.HC_DMRs
Table S10b. Hippocampal CG-DMRs that overlap granule cell marker genes or their promoters (TSS +/- 4 kb).
seqnames	start	end	width	strand	idxStart	idxEnd	cluster	n	invdensity	areaStat	maxStat	fwer	HC1	HC2	maxDiff
chr11	64869681	64877294	7614	*	15320289	15320465	353013	177	43.0169	-1821.41	-4.7261	0	0.852403	0.395789	0.456614
chr11	64861701	64866722	5022	*	15320117	15320215	353013	99	50.7273	-1144.03	-4.90339	0	0.840919	0.417203	0.423716
chr1	214024025	214031505	7481	*	1783368	1783460	161842	93	80.4409	-1054.55	-8.90245	0	0.849324	0.404672	0.444652
chr19	30252970	30257441	4472	*	22619439	22619514	934656	76	58.8421	-808.702	-5.02189	0	0.627809	0.258724	0.369085
chr8	38936046	38940218	4173	*	11613464	11613538	2100227	75	55.64	-775.419	-5.14555	0	0.872949	0.498175	0.374775
chr1	213996474	213998413	1940	*	1783067	1783129	161822	63	30.7937	-727.219	-10.7993	0	0.79509	0.243627	0.551464
chr21	31181254	31185258	4005	*	23874757	23874831	1226218	75	53.4	-692.31	-5.13317	0	0.894686	0.60812	0.286566
chr7	5274195	5277521	3327	*	9918618	9918695	1940291	78	42.6538	-665.896	-4.65349	0	0.713075	0.35066	0.362416
chr8	38902175	38907114	4940	*	11613033	11613094	2100210	62	79.6774	-636.507	-5.40015	0	0.769989	0.424954	0.345035
chr12	123069285	123072264	2980	*	17010682	17010732	520288	51	58.4314	-630.564	-10.8864	0	0.809085	0.393931	0.415154
chr21	31251242	31256351	5110	*	23875515	23875591	1226263	77	66.3636	-627.98	-4.61458	0	0.744694	0.395799	0.348895
chr11	64854692	64856894	2203	*	15319961	15320015	353012	55	40.0545	-626.923	-4.91802	0	0.947514	0.535929	0.411584
chr1	214013562	214017039	3478	*	1783249	1783303	161836	55	63.2364	-608.603	-9.35946	0	0.879913	0.410252	0.46966
chr7	158097259	158098179	921	*	11218131	11218180	2071168	50	18.42	-590.469	-5.26611	0	0.801623	0.388336	0.413287
chr11	11994125	11999606	5482	*	14903694	14903766	305084	73	75.0959	-567.037	-4.64954	0	0.655826	0.392181	0.263645
chr8	38949696	38952821	3126	*	11613662	11613707	2100233	46	67.9565	-561.264	-4.64673	0	0.909295	0.57692	0.332375
chr21	31333189	31336345	3157	*	23876522	23876576	1226309	55	57.4	-542.523	-5.12546	0	0.781619	0.434016	0.347603
chr1	214017342	214020340	2999	*	1783304	1783350	161837	47	63.8085	-524.912	-10.5858	1	0.750811	0.300585	0.450226
chr7	158399801	158403184	3384	*	11223313	11223392	2071304	80	42.3	-512.875	-4.66593	1	0.752757	0.494248	0.258509
chr2	105386195	105390301	4107	*	3023155	3023230	1036529	76	54.0395	-502.766	-4.7674	1	0.885115	0.720413	0.164702
chr21	31552492	31556833	4342	*	23879498	23879555	1226402	58	74.8621	-483.981	-4.66523	1	0.753062	0.44757	0.305493
chr6	157994700	157996962	2263	*	9658357	9658385	1930544	29	78.0345	-477.03	-4.93263	1	0.895544	0.454863	0.440681
chr9	3878699	3881005	2307	*	12468432	12468468	2201348	37	62.3514	-474.112	-5.66719	2	0.874843	0.4758	0.399043
chr21	31336774	31339917	3144	*	23876580	23876634	1226309	55	57.1636	-468.253	-4.61804	2	0.814196	0.44697	0.367226
chr8	38923496	38925965	2470	*	11613292	11613333	2100220	42	58.8095	-465.434	-9.44538	2	0.792197	0.452444	0.339754
chr7	158530386	158532894	2509	*	11225893	11225962	2071346	70	35.8429	-460.656	-4.72032	1	0.715349	0.416645	0.298704
chr9	4008877	4011634	2758	*	12469431	12469473	2201462	43	64.1395	-446.353	-4.87845	3	0.815156	0.520189	0.294967
chr7	158296091	158297716	1626	*	11221487	11221515	2071268	29	56.069	-443.979	-4.97157	3	0.879427	0.45915	0.420277
chr21	31278220	31280985	2766	*	23875842	23875885	1226280	44	62.8636	-443.445	-5.55468	3	0.822709	0.519651	0.303058
chr19	30451843	30454435	2593	*	22622070	22622110	934752	41	63.2439	-441.531	-4.81536	3	0.842622	0.458953	0.383669
chr11	11966614	11970651	4038	*	14903408	14903475	305071	68	59.3824	-441.496	-4.62532	3	0.556376	0.264299	0.292078
chr21	31395066	31397812	2747	*	23877292	23877341	1226337	50	54.94	-440.623	-4.96078	3	0.840433	0.548769	0.291664
chr8	38930346	38933279	2934	*	11613386	11613442	2100224	57	51.4737	-411.164	-4.80296	4	0.882498	0.660983	0.221514
chr7	157609451	157610804	1354	*	11207455	11207498	2071028	44	30.7727	-406.578	-4.91739	4	0.73421	0.379385	0.354825
chr19	38250844	38253665	2822	*	22726762	22726815	939137	54	52.2593	-401.38	-4.71656	6	0.759969	0.485763	0.274206
chr21	31542620	31544141	1522	*	23879377	23879414	1226397	38	40.0526	-395.155	-4.80081	6	0.958276	0.64325	0.315026
chr1	214008073	214010188	2116	*	1783196	1783228	161832	33	64.1212	-388.765	-9.57619	6	0.782531	0.319102	0.463429
chr7	158313877	158314968	1092	*	11221718	11221747	2071276	30	36.4	-382.829	-5.3105	6	0.820088	0.367194	0.452894
chr8	38947398	38949365	1968	*	11613620	11613661	2100232	42	46.8571	-381.676	-4.60304	6	0.904189	0.649759	0.25443
chr18	46754223	46756087	1865	*	21851337	21851374	893390	38	49.0789	380.476	14.2888	6	0.112452	0.410687	0.298235
chr2	224768933	224771240	2308	*	3909638	3909672	1150613	35	65.9429	-379.759	-8.68756	6	0.904355	0.629324	0.275031
chr11	64889904	64891474	1571	*	15320750	15320785	353016	36	43.6389	-379.696	-5.04813	6	0.939421	0.650812	0.28861
chr5	149212271	149214992	2722	*	8107949	8107985	1759929	37	73.5676	-378.206	-5.63874	6	0.87524	0.6135	0.26174
chr11	64858404	64859838	1435	*	15320040	15320071	353013	32	44.8438	-372.775	-4.74293	7	0.937805	0.588584	0.349221
chr12	79307235	79308861	1627	*	16616878	16616919	483205	42	38.7381	-366.021	-4.92999	7	0.714478	0.469239	0.245239
chr21	31529818	31531535	1718	*	23879190	23879217	1226393	28	61.3571	-363.439	-7.86402	7	0.807081	0.382736	0.424345
chr19	30634672	30636357	1686	*	22624228	22624264	934843	37	45.5676	-360.46	-4.96298	7	0.522073	0.231829	0.290244
chr7	158265699	158267394	1696	*	11220883	11220933	2071253	51	33.2549	-357.951	-4.62444	7	0.70449	0.363638	0.340852
chr15	71776577	71778820	2244	*	19191898	19191932	733302	35	64.1143	-357.58	-5.00782	7	0.885841	0.591736	0.294105
chr1	213983838	213985272	1435	*	1782831	1782870	161813	40	35.875	-357	-4.60244	7	0.490452	0.175038	0.315414
chr8	38916767	38919066	2300	*	11613206	11613238	2100217	33	69.697	-354.956	-5.62467	8	0.933756	0.602152	0.331604
chr21	31303428	31306202	2775	*	23876128	23876165	1226292	38	73.0263	-353.436	-4.88948	8	0.954465	0.680022	0.274443
chr3	9755359	9758152	2794	*	4197011	4197056	1262114	46	60.7391	-351.547	-5.06658	8	0.720095	0.47325	0.246845
chr7	158479111	158480140	1030	*	11224896	11224931	2071331	36	28.6111	-351.467	-4.89621	8	0.591871	0.302807	0.289064
chr2	105373458	105376377	2920	*	3022961	3023016	1036526	56	52.1429	-344.642	-4.69028	9	0.707764	0.489333	0.218431
chr15	71660236	71661687	1452	*	19190860	19190889	733202	30	48.4	-343.773	-10.785	10	0.8276	0.497804	0.329796
chr7	158284213	158285760	1548	*	11221367	11221398	2071257	32	48.375	-343.573	-4.70603	10	0.768898	0.453706	0.315192
chr11	64887712	64888679	968	*	15320697	15320738	353015	42	23.0476	-341.321	-4.80331	11	0.573467	0.354535	0.218932
chr21	31326629	31328439	1811	*	23876440	23876471	1226306	32	56.5938	-337.951	-4.96579	13	0.847515	0.569803	0.277712
chr2	224963024	224967602	4579	*	3911203	3911260	1150792	58	78.9483	-337.058	-4.875	12	0.885842	0.743805	0.142037
chr21	31315808	31317728	1921	*	23876280	23876323	1226298	44	43.6591	-336.436	-4.92259	14	0.838525	0.579994	0.258531
chr2	224851672	224853982	2311	*	3910337	3910364	1150678	28	82.5357	-335.445	-8.88256	14	0.841837	0.501692	0.340145
chr9	4222612	4226173	3562	*	12471199	12471233	2201643	35	101.771	-331.064	-4.80498	15	0.864763	0.642891	0.221872
chr12	123141333	123143136	1804	*	17011649	17011679	520322	31	58.1935	-325.268	-6.64096	18	0.607309	0.305087	0.302221
chr21	31386072	31388362	2291	*	23877163	23877201	1226333	39	58.7436	-319.834	-5.02267	18	0.938798	0.672185	0.266613
chr3	190640037	190641824	1788	*	5574178	5574201	1431091	24	74.5	-317.734	-11.8125	20	0.922098	0.597225	0.324873
chr7	5302041	5303304	1264	*	9919238	9919279	1940299	42	30.0952	-315.962	-4.60122	19	0.879707	0.643324	0.236383
chr21	31514600	31516094	1495	*	23878959	23878985	1226386	27	55.3704	-313.733	-4.9721	20	0.844208	0.549552	0.294655
chr15	71329329	71331830	2502	*	19188094	19188132	732947	39	64.1538	-313.472	-4.62154	20	0.885973	0.690156	0.195817
chr1	203306799	203307816	1018	*	1683728	1683752	153150	25	40.72	-313.437	-7.75425	20	0.642023	0.250943	0.39108
chr12	123098684	123100951	2268	*	17011093	17011124	520298	32	70.875	-310.384	-4.64867	22	0.671154	0.392244	0.27891
chr9	3955586	3959148	3563	*	12469062	12469094	2201411	33	107.97	-307.289	-4.82498	23	0.807042	0.50073	0.306312
chr11	96340655	96342041	1387	*	15623541	15623572	378977	32	43.3438	-306.709	-6.08993	24	0.750837	0.330713	0.420124
chr21	31462443	31464842	2400	*	23878176	23878227	1226369	52	46.1538	-305.967	-4.73895	17	0.941379	0.799937	0.141442
chr7	157784320	157785393	1074	*	11211740	11211787	2071072	48	22.375	-302.347	-4.61997	23	0.855508	0.663697	0.191811
chr7	157991577	157992940	1364	*	11216141	11216174	2071136	34	40.1176	-301.85	-4.83989	27	0.866658	0.516206	0.350451
chr21	31135636	31137883	2248	*	23874188	23874222	1226189	35	64.2286	-299.771	-4.69255	27	0.75351	0.460052	0.293457
chr8	38912619	38914772	2154	*	11613140	11613173	2100216	34	63.3529	-298.516	-4.73709	27	0.759741	0.495665	0.264077
chr12	123041303	123043038	1736	*	17010387	17010416	520268	30	57.8667	-298.203	-5.65729	27	0.715859	0.435665	0.280194
chr11	64867723	64868823	1101	*	15320232	15320266	353013	35	31.4571	-293.717	-4.61858	31	0.794437	0.431238	0.363199
chr7	157655549	157656008	460	*	11208606	11208633	2071036	28	16.4286	-289.245	-6.00169	31	0.791655	0.419868	0.371788
chr15	32671559	32672503	945	*	18832667	18832703	700374	37	25.5405	-289.168	-4.64644	31	0.774078	0.504563	0.269515
chr11	96178251	96179523	1273	*	15622259	15622276	378830	18	70.7222	-288.195	-12.4443	31	0.852129	0.430716	0.421413
chr6	158066111	158066799	689	*	9659580	9659605	1930565	26	26.5	-288.076	-7.18168	31	0.63411	0.300568	0.333542
chr7	157597233	157598621	1389	*	11207192	11207227	2071026	36	38.5833	-287.263	-4.6278	31	0.742923	0.431393	0.31153
chr11	11978112	11980339	2228	*	14903544	14903572	305075	29	76.8276	-286.578	-8.132	32	0.598663	0.272344	0.326319
chr11	64851057	64852948	1892	*	15319890	15319927	353010	38	49.7895	-285.107	-4.78714	32	0.94997	0.713963	0.236007
chr13	52843334	52845294	1961	*	17488483	17488513	556450	31	63.2581	-283.612	-4.90056	33	0.516158	0.132472	0.383686
chr19	30375546	30376356	811	*	22621087	22621117	934709	31	26.1613	-282.817	-4.67607	33	0.604247	0.322068	0.282179
chr21	31126272	31127932	1661	*	23874077	23874116	1226184	40	41.525	-281.862	-5.4426	33	0.863275	0.580478	0.282797
chr2	224981842	224983629	1788	*	3911355	3911384	1150804	30	59.6	-281.575	-4.63823	35	0.425051	0.102862	0.322189
chr21	31450064	31451548	1485	*	23878006	23878032	1226363	27	55	-280.485	-4.99712	35	0.815774	0.491497	0.324277
chr3	190591048	190593295	2248	*	5573822	5573849	1431041	28	80.2857	-280.288	-6.77069	35	0.87659	0.598388	0.278202
chr7	158030829	158032362	1534	*	11216938	11216968	2071146	31	49.4839	-279.265	-4.81436	37	0.650345	0.348655	0.30169
chr7	157653659	157654849	1191	*	11208550	11208589	2071036	40	29.775	-278.939	-4.63794	35	0.588188	0.318683	0.269504
chr9	3312373	3314607	2235	*	12464712	12464750	2200754	39	57.3077	-278.651	-6.68985	36	0.953193	0.787532	0.165661
chr6	158086688	158088205	1518	*	9659964	9660013	1930569	50	30.36	-278.234	-4.62598	28	0.643331	0.437005	0.206326
chr7	157952808	157954004	1197	*	11215494	11215528	2071120	35	34.2	-277.942	-4.91306	37	0.759909	0.452331	0.307578
chr21	31382753	31384626	1874	*	23877129	23877153	1226331	25	74.96	-276.848	-5.14422	39	0.93742	0.603484	0.333936
chr21	31225096	31226680	1585	*	23875266	23875297	1226238	32	49.5312	-276.551	-4.88632	39	0.949014	0.690023	0.258992
chr7	157767223	157768458	1236	*	11211341	11211373	2071070	33	37.4545	-275.594	-4.68125	40	0.729962	0.407964	0.321997
chr7	158349870	158351266	1397	*	11222377	11222405	2071285	29	48.1724	-275.453	-6.22886	40	0.765518	0.464987	0.300532
chr16	13060137	13062375	2239	*	19711331	19711373	761131	43	52.0698	-274.852	-4.63394	35	0.608437	0.404424	0.204014
chr7	158406030	158406960	931	*	11223467	11223497	2071304	31	30.0323	-274.841	-4.80876	40	0.761634	0.387385	0.374249
chr11	96036213	96038502	2290	*	15621153	15621178	378693	26	88.0769	-274.784	-5.17483	41	0.901504	0.596219	0.305286
chr18	46675399	46677557	2159	*	21850498	21850530	893342	33	65.4242	-274.69	-4.77734	41	0.703522	0.442703	0.260819
chr5	149160915	149163578	2664	*	8107568	8107597	1759886	30	88.8	-273.824	-6.41336	41	0.873926	0.618123	0.255803
chr7	158542219	158543837	1619	*	11226161	11226197	2071349	37	43.7568	-272.428	-4.73994	41	0.724028	0.515111	0.208918
chr8	38957291	38959400	2110	*	11613752	11613785	2100236	34	62.0588	-271.537	-6.43713	44	0.881248	0.664279	0.216969
chr11	59758490	59761564	3075	*	15249268	15249293	350124	26	118.269	-269.374	-7.45576	46	0.90724	0.627589	0.279651
chr21	31173856	31175099	1244	*	23874619	23874656	1226215	38	32.7368	-266.377	-5.23071	45	0.454802	0.267199	0.187602
chr7	157734290	157735870	1581	*	11210567	11210610	2071064	44	35.9318	-266.12	-4.61252	39	0.633318	0.418392	0.214926
chr8	135468950	135471148	2199	*	12301872	12301915	2192223	44	49.9773	264.649	6.50327	39	0.52823	0.793167	0.264937
chr19	30702060	30703778	1719	*	22625163	22625198	934868	36	47.75	-263.476	-4.81625	48	0.937315	0.732604	0.204711
chr21	31192897	31195046	2150	*	23874906	23874943	1226221	38	56.5789	-260.069	-4.97064	49	0.840952	0.557299	0.283653
chr11	11974710	11977805	3096	*	14903505	14903543	305074	39	79.3846	-259.782	-6.27002	47	0.67504	0.429352	0.245689
chr11	96264195	96266927	2733	*	15622984	15623025	378909	42	65.0714	-256.211	-4.67771	48	0.916842	0.762901	0.153941
